# Single-nucleus profiling reveals age-associated remodeling opposed by parity in the postmenopausal human ovary

**DOI:** 10.64898/2026.05.11.724381

**Authors:** Josef Byrne, Nicolas Martin, Mark A. Watson, Bikem Soygur, Pooja Raj Devrukhkar, Tommy Tran, Elisheva Shanes, Mary Ellen G. Pavone, Francesca E. Duncan, Birgit Schilling

## Abstract

The postmenopausal ovary is commonly viewed as a largely quiescent organ, yet its cellular biology remains incompletely characterized. We generated a single-nucleus atlas of the aging postmenopausal human ovary comprising 439,011 nuclei across 64 ovarian samples from 28 donors. We resolved 37 cell states, revealing extensive stromal, vascular, and immune heterogeneity. We developed an interactive data explorer to facilitate interrogation of cell annotations and gene expression across the atlas. Aging was associated with expansion of stress-associated stromal states, vascular and immune depletion, and a shift toward steroidogenic and androgen-responsive programs. Several major age-associated compositional shifts were supported in an external GTEx ovary bulk RNA-seq cohort, validating relevance. Parity (1–3 versus 0 live births) was associated with transcriptional and compositional patterns broadly opposing age-associated remodeling. Our findings establish the postmenopausal ovary as an actively remodeled aging tissue and link obstetric history to molecular and cellular signatures detectable later in life.
