## Supplementary Table 1 for "Single-nucleus profiling reveals age-associated remodeling opposed by parity in the postmenopausal human ovary"

### Sheet: Donor_metadata
SenNet_ID	Tissue_Pieces_Analyzed	Age	BMI	NonOvarian_Cancer_State	Smoking_Status_Former	Para	Para_Gravida_Ratio	Simplified_Race_Ethnicity	Ovarian_Specific_Benign_Finding	Pelvic_Organ_Prolapse	Premalignant_Cervical	Urinary_Incontinence	Is_Cancer_Staging_Procedure	Uterine_Pathology	Surgical_Approach
SN_0076	3	56	23	Benign	No	3	0.5	White	N	Y	N	N	N	None	Laparoscopic_Conventional
SN_0079	2	63	28.9	Benign	Former	3	1	Black	N	Y	N	Y	N	None	Laparoscopic_Conventional
SN_0080	2	57	41.5	Benign	No	0		Black	Y	N	N	N	Y	None	Laparoscopic_Conventional
SN_0082	2	54	33.5	Benign	No	0		White	N	N	N	N	N	None	Laparoscopic_Conventional
SN_0083	2	63	30	Pre-malignant	Former	2	1	White	N	N	N	N	Y	Premalignant	Laparoscopic_Robotic
SN_0085	4	70	27.8	Benign	No	2	0.666667	White	N	Y	N	N	N	None	Laparoscopic_Conventional
SN_0086	6	75	25.1	Benign	No	3	1	White	N	Y	N	N	N	None	Laparoscopic_Conventional
SN_0087	2	68	24.4	Benign	No	4	0.8	White	N	Y	N	N	N	None	Laparoscopic_Robotic
SN_0088	2	60	26.7	Benign	No	5	0.714286	Hispanic	N	Y	N	Y	N	None	Laparoscopic_Conventional
SN_0092	2	63	22.5	Pre-malignant	No	0		White	N	N	Y	N	N	None	Laparoscopic_Robotic
SN_0093	2	65	30.5	Benign	No	1	0.333333	White	N	Y	N	N	N	None	Laparoscopic_Robotic
SN_0094	2	63	42.8	Malignant	Former	2	1	White	N	N	N	N	Y	Malignant	Laparoscopic_Robotic
SN_0095	2	69	22.7	Benign	No	2	1	White	N	Y	N	Y	N	None	Laparoscopic_Conventional
SN_0106	2	63	38.2	Benign	No	1	0.333333	White	N	Y	N	Y	N	None	Laparoscopic_Conventional
SN_0153	1	84	27.9	Malignant	No	1	1	Black	N	N	N	N	N	Malignant	Laparoscopic_Conventional
SN_0155	2	58	30.2	Malignant	No	0		White	N	N	N	N	N	Malignant	Laparoscopic_Robotic
SN_0161	2	74	28	Benign	No	0		White	N	N	N	N	N	None	Laparoscopic_Robotic
SN_0163	2	50	34.2	Benign	No	0		White	N	N	N	N	N	None	Laparoscopic_Conventional
SN_0164	2	54	19.8	Malignant	No	0		Unknown	N	N	N	N	N	Malignant	Laparoscopic_Conventional
SN_0168	3	54	25.6	Benign	No	3	0.6	White	Y	N	N	N	N	None	Laparoscopic_Conventional
SN_0169	2	71	24.4	Benign	No	3	1	Unknown	N	Y	N	Y	N	None	Laparoscopic_Conventional
SN_0170	1	62	36.4	Pre-malignant	No	2	0.5	Black	N	N	N	N	N	Premalignant	Laparoscopic_Robotic
SN_0238	2	67	56.9	Malignant	Former	1	0.5	White	N	N	N	N	Y	Malignant	Laparoscopic_Robotic
SN_0244	2	65	23	Pre-malignant	No	2	0.5	White	N	N	Y	N	N	None	Laparoscopic_Conventional
SN_0245	2	75	23.4	Benign	Former	4	1	Hispanic	N	N	N	Y	N	None	Laparoscopic_Conventional
SN_0249	4	75	23.2	Benign	Former	4	0.666667	White	Y	Y	N	Y	Y	None	Laparoscopic_Conventional
SN_0253	2	61	25.8	Benign	No	2	0.666667	White	N	N	N	Y	N	None	Laparoscopic_Conventional
SN_0263	2	54	29.3	Malignant	Former	0	0	Hispanic	Y	N	N	N	Y	Malignant	Laparoscopic_Robotic

### Sheet: WetLab_ProcessingLog
processing_sample_ID	SenNet_ID	probe_barcode	plex	target_nuclei_loaded	processing_start_date	tissue_mass_processed_mg	notes
1_1	SN_0076	BC_001	1	2000	2024-06-04	20.2
2_1	SN_0076	BC_002	1	8000	2024-06-04	24.8
3_1	SN_0079	BC_003	1	8000	2024-06-04	28.1
4_1	SN_0079	BC_004	1	8000	2024-06-04	21.5
5_1	SN_0080	BC_005	1	8000	2024-06-04	33
6_1	SN_0082	BC_006	1	8000	2024-06-04	26
7_1	SN_0083	BC_007	1	8000	2024-06-04	21
8_1	SN_0085	BC_008	1	8000	2024-06-04	18.6
9_1	SN_0086	BC_009	1	8000	2024-06-04	29
10_1	SN_0087	BC_010	1	8000	2024-06-04	20.5
11_1	SN_0088	BC_011	1	8000	2024-06-04	20.6
12_1	SN_0092	BC_012	1	8000	2024-06-04	26.2
13_1	SN_0093	BC_013	1	8000	2024-06-04	26.2
14_1	SN_0094	BC_014	1	8000	2024-06-04	18.5
15_1	SN_0095	BC_015	1	8000	2024-06-04	24.5
16_1	SN_0106	BC_016	1	8000	2024-06-04	21.9
1_2	SN_0080	BC_001	2	8000	2024-06-10	25.8
2_2	SN_0082	BC_002	2	8000	2024-06-10	33.6
3_2	SN_0083	BC_003	2	8000	2024-06-10	30.7
4_2	SN_0085	BC_004	2	8000	2024-06-10	22.7
5_2	SN_0086	BC_005	2	8000	2024-06-10	30.4
6_2	SN_0087	BC_006	2	8000	2024-06-10	27.2
7_2	SN_0088	BC_007	2	8000	2024-06-10	24.5
8_2	SN_0092	BC_008	2	8000	2024-06-10	28.2
9_2	SN_0093	BC_009	2	8000	2024-06-10	29.2
10_2	SN_0094	BC_010	2	8000	2024-06-10	34.1
11_2	SN_0095	BC_011	2	8000	2024-06-10	20.5
12_2	SN_0106	BC_012	2	8000	2024-06-10	14.3
13_2	SN_0153	BC_013	2	8000	2024-06-10	24
14_2	SN_0086	BC_014	2	8000	2024-06-10	22.7
15_2	SN_0155	BC_015	2	8000	2024-06-10	19
16_2	SN_0161	BC_016	2	8000	2024-06-10	23
1_3	SN_0085	BC_001	3	8000	2024-06-17	16.8
2_3	SN_0086	BC_002	3	8000	2024-06-17	28.2
3_3	SN_0155	BC_003	3	8000	2024-06-17	23.3
4_3	SN_0161	BC_004	3	8000	2024-06-17	24.6
5_3	SN_0163	BC_005	3	8000	2024-06-17	21
6_3	SN_0164	BC_006	3	8000	2024-06-17	32.6
7_3	SN_0168	BC_007	3	8000	2024-06-17	21.3
8_3	SN_0169	BC_008	3	8000	2024-06-17	25.3
9_3	SN_0168	BC_009	3	8000	2024-06-17	30.8
10_3	SN_0238	BC_010	3	8000	2024-06-17	32.5
11_3	SN_0244	BC_011	3	8000	2024-06-17	28.8
12_3	SN_0245	BC_012	3	8000	2024-06-17	25.6
13_3	SN_0249	BC_013	3	8000	2024-06-17	34.8
14_3	SN_0249	BC_014	3	8000	2024-06-17	30.6
15_3	SN_0253	BC_015	3	8000	2024-06-17	18.5
16_3	SN_0263	BC_016	3	8000	2024-06-17	26.5
1_4	SN_0076	BC_001	4	8000	2024-06-24	31.4
2_4	SN_0085	BC_002	4	8000	2024-06-24	13.1
3_4	SN_0086	BC_003	4	2000	2024-06-24	7.4	Samples 3_4 and 16_4 from SN_0086 shared the same digested tissue/nuclei isolation aliquot before multiplexing. All other samples represent unique tissue dissociation with independent tissue chunks.
4_4	SN_0168	BC_004	4	8000	2024-06-24	20.2
5_4	SN_0163	BC_005	4	8000	2024-06-24	22.7
6_4	SN_0164	BC_006	4	8000	2024-06-24	30.1
7_4	SN_0169	BC_007	4	8000	2024-06-24	18.1
8_4	SN_0170	BC_008	4	8000	2024-06-24	31.1
9_4	SN_0238	BC_009	4	8000	2024-06-24	36.1
10_4	SN_0244	BC_010	4	8000	2024-06-24	27.8
11_4	SN_0245	BC_011	4	8000	2024-06-24	27
12_4	SN_0249	BC_012	4	8000	2024-06-24	26.6
13_4	SN_0249	BC_013	4	8000	2024-06-24	28.7
14_4	SN_0253	BC_014	4	8000	2024-06-24	29.1
15_4	SN_0263	BC_015	4	8000	2024-06-24	26.3
16_4	SN_0086	BC_016	4	2000	2024-06-24	7.4	Samples 3_4 and 16_4 from SN_0086 shared the same digested tissue/nuclei isolation aliquot before multiplexing. All other samples represent unique tissue dissociation with independent tissue chunks.

### Sheet: PerSample_QC_metrics
unique_sample_ID	sample_ID	plex	initial_nuclei	mean_reads_per_nucleus	median_umi_counts_per_nucleus	median_genes_per_nucleus	total_genes_detected	confidently_mapped_reads_in_cells_pct	reads_confidently_mapped_to_probe_set_pct	reads_confidently_mapped_to_filtered_probe_set_pct	estimated_umis_from_genomic_dna_pct	estimated_umis_from_genomic_dna_per_unspliced_probe	scDblFinder_doublet_count	scDblFinder_doublet_percent	total_count_outliers_5MAD	gene_count_outliers_5MAD	all_count_outliers_5MAD	nuclei_after_count_gene_outlier_removal	median_percent_mito
SN_0076_1_1	SN_0076_1	1	1201	4870	1030	780	14024	0.7268	0.9743	0.9553	0.015	1	52	4.32973	1	0	1	1200	0
SN_0076_2_1	SN_0076_2	1	6853	10136	2393	1582	16341	0.813	0.9753	0.952	0.0022	1	767	11.1922	107	184	190	6663	0.131579
SN_0079_1_1	SN_0079_1	1	8573	14951	3303	2058	16253	0.8106	0.9755	0.9563	0.001	1	906	10.5681	607	644	684	7889	0.11957
SN_0079_2_1	SN_0079_2	1	8986	11997	2753	1741	16086	0.833	0.9747	0.9557	0.0013	1	1010	11.2397	350	371	408	8578	0.0641197
SN_0080_1	SN_0080	1	9270	11974	2778	1755	16007	0.8212	0.9737	0.9544	0.0011	1	1189	12.8263	391	466	484	8786	0.0912132
SN_0082_1	SN_0082	1	6917	10387	2332	1541	16030	0.797	0.9754	0.9551	0.0018	1	801	11.5802	34	75	88	6829	0.0543183
SN_0083_1	SN_0083	1	6352	9490	2032	1189	16155	0.7895	0.9753	0.9563	0.002	1	694	10.9257	2	1	2	6350	0
SN_0085_1	SN_0085	1	3849	7393	1628	1163	15563	0.7466	0.9727	0.9509	0.0042	1	296	7.69031	2	1	2	3847	0.065189
SN_0086_1	SN_0086	1	7307	9719	2308	1550	15868	0.8137	0.9758	0.9562	0.0019	1	864	11.8243	25	67	67	7240	0.0479157
SN_0087_1	SN_0087	1	4191	14317	3160	1985	16050	0.7696	0.976	0.9549	0.002	1	326	7.77857	11	46	49	4142	0.135685
SN_0088_1	SN_0088	1	8128	15117	3598	2200	16218	0.8369	0.9762	0.9554	0.0013	1	923	11.3558	522	557	576	7552	0.101281
SN_0092_1	SN_0092	1	7020	16123	3738	1893	16801	0.8222	0.9757	0.9565	0.0015	1	819	11.6667	335	578	587	6433	0.105093
SN_0093_1	SN_0093	1	5631	6954	1458	1007	15611	0.7551	0.9728	0.9548	0.0034	1	569	10.1048	3	0	3	5628	0.019802
SN_0094_1	SN_0094	1	11677	17144	4275	2365	16586	0.8437	0.9759	0.9573	0.0008	1	1665	14.2588	1372	1598	1605	10072	0.108849
SN_0095_1	SN_0095	1	8791	13918	3395	2090	16735	0.8267	0.9756	0.9566	0.0014	1	1004	11.4208	460	589	594	8197	0.0947328
SN_0106_1	SN_0106	1	9603	13700	3326	1923	16268	0.8269	0.9744	0.9551	0.0012	1	1246	12.9751	513	681	685	8918	0.098668
SN_0080_2	SN_0080	2	10454	14064	3796	2178	16248	0.9228	0.9757	0.9563	0.0008	1	1376	13.1624	933	1107	1124	9330	0.133499
SN_0082_2	SN_0082	2	10185	11846	2987	1844	16707	0.9068	0.9751	0.9552	0.0011	1	1288	12.646	435	594	613	9572	0.140252
SN_0083_2	SN_0083	2	9847	12140	3329	1995	16280	0.9258	0.9739	0.9552	0.0012	1	1080	10.9678	918	984	1009	8838	0.117601
SN_0085_2	SN_0085	2	10277	13934	3848	2293	16494	0.9235	0.9752	0.9524	0.0011	1	1105	10.7522	722	832	849	9428	0.0568505
SN_0086_1_2	SN_0086_1	2	9368	11687	3173	1966	16337	0.8989	0.9741	0.9544	0.0012	1	1054	11.2511	450	704	707	8661	0.108191
SN_0086_2_2	SN_0086_2	2	7602	11287	3088	1923	16106	0.8985	0.9737	0.9541	0.0015	1	735	9.66851	265	433	439	7163	0.10174
SN_0087_2	SN_0087	2	8089	14682	4159	2451	16270	0.9208	0.9767	0.9522	0.0012	1	712	8.80208	755	887	892	7197	0.10507
SN_0088_2	SN_0088	2	9771	13313	3681	2179	16385	0.9308	0.9756	0.9515	0.0013	2	1184	12.1175	946	1068	1075	8696	0.110375
SN_0092_2	SN_0092	2	6875	11649	3028	1666	16467	0.8946	0.9741	0.9555	0.0016	1	767	11.1564	207	366	374	6501	0.0556638
SN_0093_2	SN_0093	2	3624	4487	1046	752	15139	0.7953	0.9709	0.9538	0.0061	1	276	7.61589	2	0	2	3622	0
SN_0094_2	SN_0094	2	7108	11470	3235	1928	16244	0.8982	0.975	0.9567	0.0016	1	714	10.045	459	578	583	6525	0.0408998
SN_0095_2	SN_0095	2	9649	15165	4229	2412	16469	0.9263	0.9756	0.9575	0.001	1	1252	12.9754	1100	1250	1265	8384	0.0786782
SN_0106_2	SN_0106	2	10328	13077	3545	2014	16328	0.9266	0.9747	0.9561	0.0011	1	1201	11.6286	654	902	909	9419	0.0619643
SN_0153_2	SN_0153	2	6997	16587	4657	2216	16191	0.9267	0.9742	0.9545	0.0011	1	734	10.4902	640	793	794	6203	0.0443951
SN_0155_2	SN_0155	2	8071	16587	4467	2215	16319	0.9215	0.9744	0.9531	0.0009	1	830	10.2837	514	869	870	7201	0.140092
SN_0161_2	SN_0161	2	8149	14057	4033	2241	16238	0.9275	0.9752	0.9562	0.0012	1	998	12.2469	862	958	967	7182	0.0604595
SN_0085_3	SN_0085	3	9287	16046	3736	2225	16431	0.9261	0.975	0.9516	0.0013	1	920	9.90632	1014	1105	1114	8173	0.0623182
SN_0086_3	SN_0086	3	7068	15223	3430	2094	16119	0.9082	0.9751	0.955	0.0015	1	757	10.7102	644	758	765	6303	0.115075
SN_0155_3	SN_0155	3	8585	21141	4599	2201	16683	0.9321	0.9754	0.954	0.001	1	843	9.81945	590	828	830	7755	0.0688943
SN_0161_3	SN_0161	3	8596	19578	4542	2473	16202	0.9353	0.9749	0.9562	0.001	1	868	10.0977	1005	1102	1115	7481	0.0512208
SN_0163_3	SN_0163	3	10071	22668	5021	2546	16995	0.9344	0.9755	0.9548	0.0009	2	1390	13.802	1053	1310	1319	8752	0.108746
SN_0164_3	SN_0164	3	9029	18080	3747	2200	16802	0.9159	0.976	0.956	0.0011	1	1124	12.4488	702	953	967	8062	0.138632
SN_0168_1_3	SN_0168_1	3	8078	12941	2878	1801	16321	0.9022	0.9734	0.9505	0.0017	1	937	11.5994	457	560	569	7509	0.0980777
SN_0168_2_3	SN_0168_2	3	7462	11823	2656	1693	16222	0.9061	0.9732	0.9504	0.0021	1	770	10.3189	312	410	424	7038	0.0911369
SN_0169_3	SN_0169	3	10067	14970	3356	2039	16133	0.9262	0.9743	0.9547	0.0011	1	1325	13.1618	1024	1114	1139	8928	0.0942951
SN_0238_3	SN_0238	3	7004	17635	4191	2116	16189	0.91	0.9747	0.9561	0.0012	1	779	11.1222	678	818	820	6184	0.11145
SN_0244_3	SN_0244	3	6824	13371	2997	1779	16425	0.9104	0.9748	0.9551	0.0019	1	718	10.5217	323	423	432	6392	0.0830335
SN_0245_3	SN_0245	3	6328	13071	2503	1635	16015	0.7969	0.9735	0.95	0.0013	1	666	10.5247	16	27	36	6292	1.93059
SN_0249_1_3	SN_0249_1	3	7158	18002	4191	2117	16091	0.9171	0.9739	0.9559	0.0012	1	691	9.65353	579	712	717	6441	0.0992654
SN_0249_2_3	SN_0249_2	3	6649	16395	3741	1921	16325	0.9022	0.974	0.9563	0.0017	1	706	10.6181	395	473	475	6174	0.0708717
SN_0253_3	SN_0253	3	1874	13844	3265	1960	15382	0.8648	0.975	0.949	0.0054	1	94	5.01601	46	101	101	1773	0.108992
SN_0263_3	SN_0263	3	7313	12962	2900	1791	16016	0.8992	0.9735	0.9555	0.0015	1	726	9.92753	385	506	511	6802	0.0566893
SN_0076_4	SN_0076	4	10990	14271	3202	2015	16272	0.9297	0.9745	0.9545	0.001	1	1209	11.0009	931	1009	1029	9961	0.147449
SN_0085_4	SN_0085	4	5836	14233	3234	2028	16477	0.8821	0.9729	0.9507	0.0021	1	541	9.27005	226	331	340	5496	0.108858
SN_0086_1_4	SN_0086_1	4	2043	10430	1902	1363	17513	0.7568	0.9701	0.9487	0.0115	2	114	5.58003	0	0	0	2043	0.268456
SN_0086_2_4	SN_0086_2	4	2192	10792	2036	1449	17833	0.7535	0.968	0.9462	0.0139	2	146	6.66058	2	1	3	2189	0.25268
SN_0163_4	SN_0163	4	9562	18414	4100	2285	16367	0.9166	0.9739	0.9542	0.0009	1	1204	12.5915	896	978	1003	8559	0.117772
SN_0164_4	SN_0164	4	9520	17773	3650	2124	16878	0.9047	0.9764	0.9564	0.0011	1	1172	12.3109	493	743	759	8761	0.130401
SN_0168_4	SN_0168	4	10341	15717	3480	2051	16646	0.9263	0.9737	0.9526	0.0011	1	1175	11.3625	901	1007	1034	9307	0.12791
SN_0169_4	SN_0169	4	10422	13918	3204	1966	16241	0.9209	0.9725	0.9532	0.0012	1	1090	10.4586	1008	1128	1157	9265	0.087007
SN_0170_4	SN_0170	4	5631	12214	2635	1573	15941	0.8883	0.9731	0.9532	0.0023	1	558	9.90943	9	40	41	5590	0.0218747
SN_0238_4	SN_0238	4	9535	16802	3938	2001	16314	0.9164	0.9728	0.9544	0.001	1	1217	12.7635	761	921	930	8605	0.103199
SN_0244_4	SN_0244	4	9161	13141	2806	1688	16521	0.9065	0.9735	0.9542	0.0015	1	963	10.512	330	469	476	8685	0.0980072
SN_0245_4	SN_0245	4	8400	14737	2873	1859	16242	0.8531	0.9723	0.9492	0.0009	1	964	11.4762	11	38	48	8352	1.47059
SN_0249_1_4	SN_0249_1	4	7415	15890	3637	1892	16223	0.9051	0.9743	0.9566	0.0014	1	879	11.8543	458	557	561	6854	0.0915272
SN_0249_2_4	SN_0249_2	4	7050	13718	3120	1747	16464	0.8928	0.9711	0.9528	0.0021	2	761	10.7943	161	281	284	6766	0.0554888
SN_0253_4	SN_0253	4	9054	15801	3414	2010	16504	0.8971	0.9749	0.9548	0.0012	1	1054	11.6413	409	519	541	8513	0.0715308
SN_0263_4	SN_0263	4	10059	14359	3248	1992	16269	0.9082	0.9744	0.9561	0.001	1	1195	11.8799	1064	1176	1210	8849	0.0750188

### Sheet: Sample_StressScore
unique_sample_ID	SenNet_ID	Plex	StressScore	n_cell_types_used_for_StressScore
SN_0076_1_1	SN_0076	1	-0.480926	23
SN_0076_2_1	SN_0076	1	-0.0817887	27
SN_0079_1_1	SN_0079	1	-0.294292	25
SN_0079_2_1	SN_0079	1	-0.00288354	23
SN_0080_1	SN_0080	1	-0.302033	26
SN_0082_1	SN_0082	1	-0.214652	20
SN_0083_1	SN_0083	1	0.0614219	30
SN_0085_1	SN_0085	1	-0.644662	29
SN_0086_1	SN_0086	1	-0.729174	27
SN_0087_1	SN_0087	1	-0.823496	26
SN_0088_1	SN_0088	1	0.205276	28
SN_0092_1	SN_0092	1	0.712306	24
SN_0093_1	SN_0093	1	-0.544425	23
SN_0094_1	SN_0094	1	-0.153062	28
SN_0095_1	SN_0095	1	-0.626554	29
SN_0106_1	SN_0106	1	0.230037	25
SN_0080_2	SN_0080	2	-0.440019	26
SN_0082_2	SN_0082	2	-0.258735	26
SN_0083_2	SN_0083	2	-0.875015	25
SN_0085_2	SN_0085	2	-0.124505	28
SN_0086_1_2	SN_0086	2	-0.434242	32
SN_0086_2_2	SN_0086	2	-0.575549	28
SN_0087_2	SN_0087	2	-0.246516	25
SN_0088_2	SN_0088	2	0.300942	29
SN_0092_2	SN_0092	2	0.278534	31
SN_0093_2	SN_0093	2	-0.665486	25
SN_0094_2	SN_0094	2	-0.630467	27
SN_0095_2	SN_0095	2	-0.162902	28
SN_0106_2	SN_0106	2	-0.0393138	27
SN_0153_2	SN_0153	2	1.07596	23
SN_0155_2	SN_0155	2	0.137378	30
SN_0161_2	SN_0161	2	-0.266305	27
SN_0085_3	SN_0085	3	0.14294	24
SN_0086_3	SN_0086	3	-0.644674	22
SN_0155_3	SN_0155	3	0.578012	32
SN_0161_3	SN_0161	3	-0.201514	23
SN_0163_3	SN_0163	3	0.987961	32
SN_0164_3	SN_0164	3	-0.194663	21
SN_0168_1_3	SN_0168	3	-0.0934365	29
SN_0168_2_3	SN_0168	3	-0.128248	27
SN_0169_3	SN_0169	3	-0.253692	23
SN_0238_3	SN_0238	3	0.617616	26
SN_0244_3	SN_0244	3	0.255159	28
SN_0245_3	SN_0245	3	-0.455864	26
SN_0249_1_3	SN_0249	3	0.820804	24
SN_0249_2_3	SN_0249	3	0.620025	25
SN_0253_3	SN_0253	3	-0.143338	22
SN_0263_3	SN_0263	3	0.0135173	20
SN_0076_4	SN_0076	4	-0.197413	23
SN_0085_4	SN_0085	4	-0.584703	30
SN_0086_1_4	SN_0086	4	-1.20153	18
SN_0086_2_4	SN_0086	4	-1.15256	19
SN_0163_4	SN_0163	4	0.288983	30
SN_0164_4	SN_0164	4	-0.000826447	24
SN_0168_4	SN_0168	4	0.327472	27
SN_0169_4	SN_0169	4	-0.241426	22
SN_0170_4	SN_0170	4	0.351882	28
SN_0238_4	SN_0238	4	0.618248	29
SN_0244_4	SN_0244	4	0.342866	29
SN_0245_4	SN_0245	4	-0.683939	27
SN_0249_1_4	SN_0249	4	0.882695	21
SN_0249_2_4	SN_0249	4	0.524413	31
SN_0253_4	SN_0253	4	0.448342	30
SN_0263_4	SN_0263	4	0.0921071	19
